# Toxin-associated genes cluster beyond gene family size expectations in both venomous and non-venomous animals

**DOI:** 10.64898/2026.10.26.761191

**Authors:** Juan Zhao, Fang Zhao, Feng Zhao

## Abstract

Tandem arrays of toxin genes are widely read as a genomic signature of venom evolution. However, large gene families cluster whatever their function, so the baseline against which toxin clustering should be judged is unclear. We compared the clustering of toxin-associated genes with random genes and with non-toxin families of the same size in 14 independent venom origins, including a new chromosome-level genome and venom-gland proteome of the centipede *Scolopendra mutilans*, and applied the same analysis to toxin homologues of eight non-venomous animals. Against random genes, the odds of a toxin-associated gene having another such gene within 100 kb were 1.8–30 times higher. Against size-matched families, the odds ratio was 2.84 on average (95% CI 1.85–4.36), and its interval excluded 1 in 12 of 14 origins, with high heterogeneity (95% prediction interval 0.97–8.33). The excess consisted mainly of homologous copies lying next to one another. Toxin homologues of non-venomous animals were also clustered beyond the family-size expectation (pooled odds ratio 2.10, 95% CI 1.33–3.32; post hoc), and whether the excess was larger in venomous lineages remained undetermined. When origins were combined, the excess was within a pre-specified equivalence bound of that of secretory and defence families, although no single origin was resolved. Thus, a random-gene baseline greatly overstates how exceptional toxin clustering is, and much of the excess that remains after matching on family size is a property of the gene families concerned rather than of venomous lineages alone.

**Significance:** Venomous animals often carry their toxin genes in clusters, and these clusters are widely taken as evidence that venom genes evolve in a special way. We examined this idea in 14 animal lineages that evolved venom independently and in eight animals without venom. Compared with random genes, toxin-associated genes had up to 30 times the odds of being clustered. Compared with gene families of the same size, the difference shrank to about threefold on average and varied among lineages. Homologues of the same toxin families were also clustered in animals without venom. Much of what looks exceptional about venom-gene clusters therefore depends on the baseline, a point that applies to any gene family said to have an unusual genomic arrangement.
