## Supplementary material for "Toxin-associated genes cluster beyond gene family size expectations in both venomous and non-venomous animals": Datasets S1-S4 (analysis plan and deviation log with English translations; toxin-associated gene tiers; literature screen): Dataset_S4_spider_scorpion_literature_screen.tsv

# Europe PMC search (registered query; 317 records; 238 open-access full texts screened; candidate sentences extracted by script and checked against full text).
pmcid	doi	study	decision	value_Ma	reason_or_location
PMC7078165	10.3389/fgene.2020.00182	Lozano-Fernandez et al. 2020, Front Genet	included	473	Table of crown-group divergence times, row Arachnopulmonata (95% CrI 461-483)
PMC12802834	10.1126/sciadv.adw2173	Li et al. 2026, Sci Adv	included	438	Main text: origin of monophyletic Arachnopulmonata dated to ~438 Ma (Fig. 1C)
-	10.1007/s10493-008-9203-5	Jeyaprakash and Hoy 2009, Exp Appl Acarol	included	397	Abstract and Table 4 node F (multidivtime, main analysis); calibrations cited in part from a molecular estimate
-	10.1111/cla.12504	Ban et al. 2022, Cladistics	included	509.98	Fig. 2 (main analysis), node joining spiders and scorpions; Arachnopulmonata not recovered
-	10.1016/j.ympev.2011.09.003	Rehm et al. 2011, Mol Phylogenet Evol	excluded		No scorpion in the sample
PMC4375871	10.1098/rspb.2014.2953	Sharma et al. 2015, Proc R Soc B	excluded		No original dating analysis; dates cited from other work
-	10.1016/j.cub.2024.02.011	Gainett et al. 2024, Curr Biol	excluded		No spider in the dated sample
PMC10354039			excluded		calibration input, not an estimate
PMC10960459			excluded		calibration input, not an estimate
PMC11927401			excluded		calibration input, not an estimate
PMC13111977			excluded		calibration input, not an estimate
PMC6902594			excluded		calibration input, not an estimate
PMC7826184			excluded		calibration input, not an estimate
PMC7936031			excluded		calibration input, not an estimate
PMC7976613			excluded		calibration input, not an estimate
PMC4632547			excluded		calibration input, not an estimate
PMC4997009			excluded		calibration input, not an estimate
PMC7738191			excluded		calibration input, not an estimate
PMC12219104			excluded		value cited from another study
PMC8693713			excluded		value cited from another study
PMC7210998			excluded		value cited from another study
PMC5952958			excluded		value cited from another study
PMC5535294			excluded		not a point estimate
PMC3306762			excluded		not the spider-scorpion node
PMC4398375			excluded		not the spider-scorpion node
PMC6240337			excluded		not the spider-scorpion node
PMC7011531			excluded		not the spider-scorpion node
PMC9598930			excluded		not the spider-scorpion node
PMC10099834			excluded		not the spider-scorpion node
PMC4920334			excluded		no value for the node in text, tables or supplements
PMC6534568			excluded		no value for the node in text, tables or supplements
